# Sex-biased migration and admixture in macaque species revealed by comparison between autosomal and X-chromosomal genomic sequences

**DOI:** 10.1101/2020.05.26.115915

**Authors:** Naoki Osada, Kazunari Matsudaira, Yuzuru Hamada, Suchinda Malaivijitnond

**Author notes:** Correspondence to: Naoki Osada, Kita-14, Nishi-9, Kita-ku, Sapporo, Hokkaido 060-0814, Japan.

## Abstract

The role of sex-specific demography in hybridization and admixture of genetically diverged species and populations is essential to understand the mechanisms forming the genomic diversity of sexually reproducing organisms. In order to infer how sex-linked genetic loci have been differentiated undergoing frequent hybridization and admixture, we examined 17 whole-genome sequences of seven species of the genus *Macaca*, which shows frequent inter-specific hybridization and predominantly female philopatry. We found that hybridization and admixture were prevalent within these species. For three cases of suggested hybrid origin of species/subspecies, *M. arctoides*, *M. fascicularis ssp. aurea*, and Chinese *M. mulatta*, we examined the level of admixture of X chromosomes, which is less affected by male-biased migration than that of autosomes. In one case, we were able to determine that *M. cyclopis* and *M. fuscata* was genetically closer to Chinese *M. mulatta* than to the Indian *M. mulatta*, and the admixture level of Chinese *M. mulatta* and *M. fuscata*/*cyclopis* was more pronounced on the X chromosome than on autosomes. Since the mitochondrial genomes of Chinese *M. mulatta*, *M. cyclopis*, and *M. fuscata* were found to cluster together, and the mitochondrial genome of Indian *M. mulatta* is more distantly related, the observed pattern of genetic differentiation on X-chromosomal loci is consistent with the nuclear swamping hypothesis, in which strong, continuous male-biased introgression from the ancestral Chinese *M. mulatta* population to a population related to *M. fuscata* and *M. cyclopis* generated incongruencies between the genealogies of the mitochondrial and autosomal genomes.
