## Supplementary Tables for "Sex-biased migration and admixture in macaque species revealed by comparison between autosomal and X-chromosomal genomic sequences"

### Sheet: Table S1
Supplementary Table 1. Detailed information of newly sequenced genomes
Species	Symbol	Country	Place	Sex	Biosample ID	Short reads run ID
Macaca fascicularis ssp. fascicularis	CMT1	Thailand	Khao Noi/Khao Tangkuan, Songkhla	male	SAMD00215310	DRR219371
Macaca fascicularis ssp. aurea	CMA1	Thailand	Wat Paknam Pracharangsarith, Ranong	female	SAMD00215308	DRR219369
Macaca fascicularis ssp. aurea	CMA2	Thailand	Mangrove Forest Research Center, Ronong	male	SAMD00215309	DRR219370
Macaca fuscata	JPM1	Japan	Koshima	male	SAMD00215311	DRR219372
Macaca cyclopis	TWM1	Taiwan	unknown	male	SAMD00215312	DRR219373

### Sheet: Table S2
Supplementary Table 3. Genome sequences downloaded from the public database
Species	Country	Symbol	Sex	Accession
Macaca fascicularis	Mauritius	CMM1	male	SRR1564753
Macaca fascicularis	Mauritius	CMM2	male	SRR1564755
Macaca fascicularis	Mauritius	CMM3	male	SRR1564758
Macaca fascicularis	Vietnam	CMV1	female	SRA023855
Macaca mulatta	China	RMC1	male	SRR1950974
Macaca mulatta	China	RMC2	male	SRR1950993
Macaca mulatta	China	RMC3	female	SRR1951000
Macaca mulatta	India	RMI1	male	SRR1927125
Macaca mulatta	India	RMI2	male	SRR1929293
Macaca arctoides	China	STM1	female	SRR2981139
Macaca assamensis	China	ASM1	male	SRR2981114
Macaca thibetana	China	TIM1	female	SRR1024051

### Sheet: Table S3
Supplementary Table 4. Run of homozygosity (ROH) larger than 500kb
Sample	# of ROH segments	Average length (kb)	Total length (kb)
CMM1	0	0	0
CMM2	1	567.021	567.021
CMM3	0	0	0
CMT1	9	624.772	5622.95
CMV1	8	600.333	4802.67
JPM1	36	626.467	22552.8
RMC1	9	662.173	5959.55
RMC2	8	633.149	5065.19
RMC3	15	618.824	9282.36
RMI1	0	0	0
RMI2	0	0	0
STM1	0	0	0
TIM1	15	613.733	9205.99
TWM1	7	608.69	4260.83
ASM1	0	0	0
CMA1	195	665.542	129781
CMA2	13	650.568	8457.39

### Sheet: Table S4
Supplementary Table 2. Accession numbers of mitochondrial genome sequences downloaded from the public database
Sample name	Accession
M. fascicularis Sumatora 1	MF893988
M. fascicularis Sumatora 2	MF893989
M. fascicularis Thailand	MF893987
M. fascicularis Vietnam	MF893982
M. fascicualris Java	MF893966
M. fascicularis Mauritius	KM851000
M. fascicularis Mindanao	MF893944
M. fascicularis	FJ906803
M. fascicularis ssp. aurea 1	LC225391
M. fascicularis ssp. aurea 2	LC225390
M. mulatta India 1	AY612638
M. mulatta India 2	KJ567053
M. mulatta	JQ821843
M. mulatta China	KJ567051
M. fuscata	KM401548
M. cyclopis	KM023192
M. arctoides 1	KJ567055
M. arctoides 2	KM360179
M. thibetana 1	EU294187
M. thibetana 2	KJ567056
M. assamensis	KF990122
M. sinica	MG870385
M. leucogenys	KU564271
M. radiata	LC225392
M. leonina	KP330231
M. silenus 1	KJ567057
M. silenus 2	KM679363
M. sylvanus	KJ567054
M. tonkeana	SRR5947293
M. nigra	SRR5947294
M. maura	SRR5947292
P. anubis	JX946196

### Sheet: Table S5
Supplementary Table 5. f4 statistics for all species cofiguration, fixing OLB as the outgroup
A	B	C	D	f4A	SDA	ZA	pA	f4X	SDX	ZX	pX
OLB	ASM	CMA1	CMA2	-3e-06	3.7e-05	-0.093	0.925904	-0.000616	8.8e-05	-7.024	2.15605e-12
OLB	ASM	CMA1	JPM	-0.00093	4.9e-05	-19.158	8.30018e-82	-0.000696	0.000163	-4.268	1.97233e-05
OLB	ASM	CMA1	RMC	-0.000608	4.5e-05	-13.548	8.14184e-42	-0.000749	0.000158	-4.727	2.27861e-06
OLB	ASM	CMA1	RMI	-0.001519	5.2e-05	-29.393	6.74797e-190	-0.001687	0.000195	-8.637	5.77084e-18
OLB	ASM	CMA1	TWM	-0.000839	5.4e-05	-15.604	6.83726e-55	-0.000554	0.000168	-3.292	0.000994776
OLB	ASM	CMA2	JPM	-0.000927	3.7e-05	-24.792	1.09354e-135	-8e-05	0.000161	-0.497	0.619189
OLB	ASM	CMA2	RMC	-0.000604	3.3e-05	-18.304	7.68907e-75	-0.000132	0.000164	-0.808	0.419091
OLB	ASM	CMA2	RMI	-0.001515	3.6e-05	-41.951	0	-0.00107	0.000192	-5.579	2.41905e-08
OLB	ASM	CMA2	TWM	-0.000836	3.6e-05	-23.162	1.10049e-118	6.2e-05	0.000167	0.371	0.710638
OLB	ASM	CMM	CMA1	0.001593	5.1e-05	31.212	7.32373e-214	0.001061	0.00015	7.086	1.38044e-12
OLB	ASM	CMM	CMA2	0.001589	3.4e-05	46.638	0	0.000445	0.000162	2.749	0.00597774
OLB	ASM	CMM	CMT	0.000871	2.2e-05	39.649	0	0.000941	0.000123	7.651	1.99422e-14
OLB	ASM	CMM	CMV	0.000675	4.7e-05	14.346	1.12862e-46	-0.001058	0.000147	-7.196	6.20046e-13
OLB	ASM	CMM	JPM	0.000662	3.6e-05	18.625	2.01492e-77	0.000365	0.000121	3.014	0.00257828
OLB	ASM	CMM	RMC	0.000985	3.4e-05	29.022	3.47283e-185	0.000313	9.2e-05	3.384	0.00071438
OLB	ASM	CMM	RMI	7.4e-05	3.3e-05	2.22	0.0264188	-0.000625	0.000135	-4.614	3.94992e-06
OLB	ASM	CMM	TWM	0.000753	3.2e-05	23.818	2.17404e-125	0.000507	8.7e-05	5.832	5.47669e-09
OLB	ASM	CMT	CMA1	0.000722	5e-05	14.548	6.01356e-48	0.00012	0.000125	0.96	0.337055
OLB	ASM	CMT	CMA2	0.000718	3.3e-05	21.815	1.6717e-105	-0.000496	0.000161	-3.087	0.00202188
OLB	ASM	CMT	CMV	-0.000196	4.6e-05	-4.299	1.7157e-05	-0.001999	0.000138	-14.452	2.43511e-47
OLB	ASM	CMT	JPM	-0.000209	3.5e-05	-5.979	2.24512e-09	-0.000576	0.000149	-3.872	0.000107946
OLB	ASM	CMT	RMC	0.000114	3e-05	3.848	0.000119086	-0.000628	0.000135	-4.664	3.10121e-06
OLB	ASM	CMT	RMI	-0.000797	3e-05	-26.727	2.28584e-157	-0.001566	0.000205	-7.625	2.44034e-14
OLB	ASM	CMT	TWM	-0.000117	2.8e-05	-4.179	2.92794e-05	-0.000434	0.000147	-2.953	0.00314702
OLB	ASM	CMV	CMA1	0.000918	3.3e-05	27.441	8.89716e-166	0.002119	0.000131	16.206	4.57386e-59
OLB	ASM	CMV	CMA2	0.000915	4.2e-05	21.539	6.71406e-103	0.001503	0.000154	9.77	1.51452e-22
OLB	ASM	CMV	JPM	-1.2e-05	4.4e-05	-0.279	0.780245	0.001423	0.000148	9.602	7.8408e-22
OLB	ASM	CMV	RMC	0.00031	4e-05	7.765	8.16452e-15	0.001371	0.000121	11.306	1.2255e-29
OLB	ASM	CMV	RMI	-0.000601	4.7e-05	-12.781	2.0936e-37	0.000433	0.000174	2.484	0.0129916
OLB	ASM	CMV	TWM	7.9e-05	4.8e-05	1.632	0.102679	0.001565	0.000151	10.37	3.39525e-25
OLB	ASM	JPM	TWM	9.1e-05	3.1e-05	2.905	0.00367253	0.000142	7.4e-05	1.918	0.055111
OLB	ASM	RMC	JPM	-0.000323	2.8e-05	-11.522	1.02211e-30	5.2e-05	8.5e-05	0.615	0.538555
OLB	ASM	RMC	TWM	-0.000231	2.1e-05	-11.096	1.31185e-28	0.000194	6.1e-05	3.179	0.00147784
OLB	ASM	RMI	JPM	0.000588	3.1e-05	18.834	3.97566e-79	0.00099	0.000119	8.32	8.79633e-17
OLB	ASM	RMI	RMC	0.000911	2.1e-05	43.576	0	0.000938	0.000103	9.151	5.64089e-20
OLB	ASM	RMI	TWM	0.00068	2e-05	33.968	6.61567e-253	0.001132	0.000101	11.166	5.98143e-29
OLB	CMA1	ASM	STM	0.000951	3.8e-05	24.781	1.43694e-135	0.000835	0.000236	3.537	0.0004047
OLB	CMA1	ASM	TIM	-8.6e-05	2.7e-05	-3.25	0.00115405	-0.000351	0.000135	-2.6	0.00932238
OLB	CMA1	CMM	CMT	0.001865	4.1e-05	45.148	0	0.001588	0.000199	7.958	1.74842e-15
OLB	CMA1	CMM	CMV	0.001245	4.6e-05	26.856	7.17785e-159	-0.001468	0.000302	-4.856	1.19781e-06
OLB	CMA1	CMT	CMV	-0.00062	4.9e-05	-12.624	1.55707e-36	-0.003055	0.000253	-12.092	1.16418e-33
OLB	CMA1	CMV	RMC	-0.001686	6e-05	-28.308	2.75485e-176	-0.001402	0.000714	-1.964	0.0495301
OLB	CMA1	CMV	RMI	-0.002426	6.5e-05	-37.589	0	-0.002462	0.000735	-3.349	0.000811038
OLB	CMA1	CMV	TWM	-0.002088	6.2e-05	-33.782	3.62523e-250	-0.001402	0.00072	-1.947	0.0515347
OLB	CMA1	JPM	TWM	0.0003	3.5e-05	8.606	7.56543e-18	0.000294	0.000107	2.743	0.00608807
OLB	CMA1	RMC	JPM	-0.000702	3.3e-05	-21.105	7.15547e-99	-0.000295	0.0001	-2.936	0.00332474
OLB	CMA1	RMC	TWM	-0.000402	1.9e-05	-20.752	1.17596e-95	0	8.1e-05	-0.005	0.996011
OLB	CMA1	RMI	JPM	3.8e-05	3.7e-05	1.035	0.300669	0.000766	0.000194	3.949	7.84784e-05
OLB	CMA1	RMI	RMC	0.00074	2.2e-05	33.2	1.07655e-241	0.00106	0.000153	6.927	4.29859e-12
OLB	CMA1	RMI	TWM	0.000338	2.6e-05	12.995	1.30608e-38	0.00106	0.000153	6.942	3.86587e-12
OLB	CMA1	STM	TIM	-0.001038	3.8e-05	-27.106	8.36674e-162	-0.001186	0.000158	-7.519	5.51968e-14
OLB	CMA2	ASM	STM	0.000914	4.1e-05	22.08	4.92087e-108	0.001195	0.000227	5.26	1.44055e-07
OLB	CMA2	ASM	TIM	-0.000159	3.5e-05	-4.57	4.87724e-06	-1.8e-05	0.000115	-0.156	0.876033
OLB	CMA2	CMM	CMV	0.001268	5.4e-05	23.656	1.02389e-123	-0.001469	0.000364	-4.035	5.46023e-05
OLB	CMA2	CMT	CMV	-0.000671	5.3e-05	-12.607	1.93208e-36	-0.002878	0.000296	-9.718	2.52696e-22
OLB	CMA2	CMV	RMC	-0.001891	6.1e-05	-30.866	3.41717e-209	-0.001696	0.000778	-2.18	0.0292575
OLB	CMA2	CMV	TWM	-0.002261	6.5e-05	-34.69	1.11489e-263	-0.00186	0.000802	-2.318	0.0204493
OLB	CMA2	JPM	TWM	0.000348	3.3e-05	10.482	1.0451e-25	0.000288	0.000124	2.321	0.0202868
OLB	CMA2	RMC	JPM	-0.000719	3.4e-05	-21.178	1.52365e-99	-0.000452	9.4e-05	-4.787	1.69293e-06
OLB	CMA2	RMC	TWM	-0.00037	2.1e-05	-17.862	2.33134e-71	-0.000164	0.000104	-1.576	0.115026
OLB	CMA2	RMI	JPM	1.7e-05	3.7e-05	0.454	0.649829	0.000601	0.00016	3.751	0.000176131
OLB	CMA2	RMI	RMC	0.000735	2.4e-05	30.755	1.04834e-207	0.001053	0.00014	7.512	5.82308e-14
OLB	CMA2	RMI	TWM	0.000365	2.6e-05	14.05	7.7034e-45	0.000888	0.000144	6.165	7.04831e-10
OLB	CMA2	STM	TIM	-0.001073	3.8e-05	-28.395	2.33103e-177	-0.001213	0.000169	-7.164	7.83564e-13
OLB	CMM	ASM	STM	0.001276	4.8e-05	26.61	5.20042e-156	0.001032	0.000265	3.892	9.94212e-05
OLB	CMM	ASM	TIM	-0.000133	4.5e-05	-2.948	0.00319837	-0.00034	0.000135	-2.512	0.0120049
OLB	CMM	CMA1	CMA2	0.000485	6e-05	8.115	4.85785e-16	-4.4e-05	0.000354	-0.125	0.900524
OLB	CMM	CMA1	JPM	-0.00036	8.1e-05	-4.464	8.04436e-06	-0.003186	0.000621	-5.129	2.91285e-07
OLB	CMM	CMA1	RMC	0.000267	7.5e-05	3.545	0.000392613	-0.002931	0.000595	-4.929	8.26516e-07
OLB	CMM	CMA1	RMI	-0.000217	8.1e-05	-2.689	0.00716664	-0.003161	0.000599	-5.277	1.31316e-07
OLB	CMM	CMA1	TWM	-7e-06	8.2e-05	-0.087	0.930672	-0.002835	0.000621	-4.562	5.06686e-06
OLB	CMM	CMA2	RMC	-0.000218	6.9e-05	-3.15	0.0016327	-0.002886	0.000738	-3.913	9.11565e-05
OLB	CMM	JPM	TWM	0.000353	3.7e-05	9.58	9.70449e-22	0.000351	0.000129	2.719	0.00654796
OLB	CMM	RMC	JPM	-0.000627	3.4e-05	-18.386	1.70075e-75	-0.000255	0.000119	-2.153	0.0313187
OLB	CMM	RMC	TWM	-0.000274	2.4e-05	-11.28	1.64746e-29	9.6e-05	8.2e-05	1.168	0.242807
OLB	CMM	RMI	JPM	-0.000143	3.7e-05	-3.831	0.000127624	-2.6e-05	0.00013	-0.197	0.843828
OLB	CMM	RMI	RMC	0.000483	2.2e-05	21.959	7.10453e-107	0.00023	8.9e-05	2.59	0.00959759
OLB	CMM	RMI	TWM	0.000209	2.3e-05	8.924	4.49744e-19	0.000326	0.000115	2.829	0.00466937
OLB	CMM	STM	TIM	-0.001409	3.7e-05	-38.246	0	-0.001372	0.000211	-6.514	7.31755e-11
OLB	CMT	ASM	STM	0.001337	4.9e-05	27.162	1.82705e-162	0.001017	0.000279	3.641	0.000271581
OLB	CMT	ASM	TIM	-0.000155	4.4e-05	-3.504	0.000458325	-0.000513	0.000147	-3.484	0.000493979
OLB	CMT	CMA1	CMA2	0.000558	6.7e-05	8.379	5.33793e-17	-0.000223	0.000335	-0.667	0.504772
OLB	CMT	CMA1	JPM	-0.000371	8.8e-05	-4.242	2.21537e-05	-0.002794	0.000609	-4.59	4.43246e-06
OLB	CMT	CMA1	RMC	0.000456	8.2e-05	5.547	2.90613e-08	-0.002425	0.00058	-4.182	2.88956e-05
OLB	CMT	CMA1	RMI	-0.000459	8.7e-05	-5.277	1.31316e-07	-0.003443	0.000623	-5.526	3.27614e-08
OLB	CMT	CMA1	TWM	6e-05	8.9e-05	0.677	0.498406	-0.002394	0.000579	-4.133	3.58059e-05
OLB	CMT	CMA2	JPM	-0.000929	8.1e-05	-11.46	2.09515e-30	-0.002571	0.000794	-3.239	0.0011995
OLB	CMT	CMA2	RMC	-0.000102	7.9e-05	-1.289	0.197398	-0.002202	0.000745	-2.953	0.00314702
OLB	CMT	CMA2	RMI	-0.001017	8.1e-05	-12.541	4.4534e-36	-0.003219	0.000787	-4.092	4.27669e-05
OLB	CMT	CMA2	TWM	-0.000497	8.2e-05	-6.061	1.35278e-09	-0.002171	0.000741	-2.93	0.00338962
OLB	CMT	CMM	CMA2	-0.009208	0.000185	-49.657	0	-0.029494	0.002687	-10.976	4.98512e-28
OLB	CMT	CMM	CMV	-0.003411	0.000104	-32.664	5.07062e-234	-0.010712	0.000916	-11.688	1.46803e-31
OLB	CMT	CMM	RMC	-0.00931	0.000184	-50.602	0	-0.031696	0.002875	-11.026	2.86318e-28
OLB	CMT	CMM	TWM	-0.009705	0.000185	-52.501	0	-0.031665	0.002855	-11.09	1.40288e-28
OLB	CMT	JPM	TWM	0.000432	3.9e-05	11.205	3.85354e-29	0.0004	0.000113	3.547	0.000389645
OLB	CMT	RMC	JPM	-0.000827	3.6e-05	-22.956	1.28357e-116	-0.000369	0.000108	-3.428	0.000608045
OLB	CMT	RMC	TWM	-0.000395	2.4e-05	-16.329	6.13822e-60	3.1e-05	0.000101	0.305	0.760366
OLB	CMT	RMI	JPM	8.8e-05	3.9e-05	2.25	0.0244489	0.000648	0.000151	4.308	1.64737e-05
OLB	CMT	RMI	RMC	0.000915	2.4e-05	38.69	0	0.001017	0.000143	7.136	9.6086e-13
OLB	CMT	RMI	TWM	0.00052	2.5e-05	20.491	2.59018e-93	0.001048	0.000169	6.21	5.29846e-10
OLB	CMT	STM	TIM	-0.001492	3.8e-05	-39.207	0	-0.001531	0.000209	-7.306	2.75212e-13
OLB	CMV	ASM	STM	0.001557	3.9e-05	39.873	0	0.001806	0.000264	6.854	7.18131e-12
OLB	CMV	ASM	TIM	-1.1e-05	2.5e-05	-0.418	0.675947	0.000179	0.000131	1.372	0.170063
OLB	CMV	CMA1	CMA2	0.000508	6e-05	8.509	1.7544e-17	-4.6e-05	0.000282	-0.162	0.871306
OLB	CMV	CMA1	JPM	0.003251	9.3e-05	35.09	9.57741e-270	0.000984	0.000687	1.432	0.152144
OLB	CMV	CMA2	JPM	0.002743	9.2e-05	29.801	3.79178e-195	0.00103	0.00079	1.304	0.192234
OLB	CMV	CMA2	RMI	0.003003	9e-05	33.205	9.11739e-242	0.000795	0.000815	0.976	0.329064
OLB	CMV	CMM	JPM	-0.000778	0.00015	-5.182	2.19519e-07	-0.016787	0.002812	-5.969	2.38712e-09
OLB	CMV	CMM	RMC	0.000503	0.000154	3.272	0.0010679	-0.016027	0.00285	-5.623	1.87669e-08
OLB	CMV	CMM	RMI	-0.000518	0.000155	-3.342	0.000831771	-0.017021	0.002855	-5.962	2.49169e-09
OLB	CMV	CMM	TWM	-3.6e-05	0.000153	-0.235	0.814209	-0.016137	0.002839	-5.683	1.32352e-08
OLB	CMV	CMT	JPM	-0.003724	0.000154	-24.238	8.84924e-130	-0.02063	0.002742	-7.522	5.39446e-14
OLB	CMV	CMT	RMC	-0.002443	0.000156	-15.698	1.56086e-55	-0.019871	0.002776	-7.159	8.12677e-13
OLB	CMV	CMT	RMI	-0.003465	0.000158	-21.971	5.45542e-107	-0.020865	0.002779	-7.509	5.95807e-14
OLB	CMV	CMT	TWM	-0.002982	0.000155	-19.243	1.6158e-82	-0.019981	0.002766	-7.224	5.04803e-13
OLB	CMV	JPM	TWM	0.000742	3.9e-05	19.133	1.34129e-81	0.000649	0.000114	5.712	1.11656e-08
OLB	CMV	RMC	JPM	-0.001281	3.8e-05	-33.794	2.41598e-250	-0.000759	0.000132	-5.762	8.3123e-09
OLB	CMV	RMC	TWM	-0.000539	2.3e-05	-23.127	2.47768e-118	-0.00011	9.6e-05	-1.144	0.252624
OLB	CMV	RMI	JPM	-0.00026	4e-05	-6.449	1.12591e-10	0.000235	0.000207	1.135	0.256375
OLB	CMV	RMI	RMC	0.001021	2.2e-05	47.33	0	0.000994	0.000135	7.341	2.12004e-13
OLB	CMV	RMI	TWM	0.000482	2.6e-05	18.488	2.57945e-76	0.000884	0.000169	5.231	1.68596e-07
OLB	CMV	STM	TIM	-0.001567	3.8e-05	-41.446	0	-0.001627	0.000238	-6.845	7.64759e-12
OLB	JPM	ASM	STM	0.001818	4.8e-05	37.992	0	0.001653	0.000331	4.997	5.82291e-07
OLB	JPM	ASM	TIM	-7.8e-05	3.7e-05	-2.103	0.0354658	-0.000307	0.000157	-1.953	0.0508196
OLB	JPM	CMA1	CMA2	0.000286	4.9e-05	5.829	5.57605e-09	-0.000496	0.00019	-2.608	0.0091073
OLB	JPM	CMM	CMA2	-0.000497	6.9e-05	-7.155	8.36729e-13	-0.000475	0.000762	-0.623	0.533285
OLB	JPM	CMM	CMT	0.001854	3.5e-05	52.537	0	0.00198	0.000236	8.404	4.31523e-17
OLB	JPM	RMC	TWM	0.000185	3.8e-05	4.925	8.43604e-07	0.00082	0.00018	4.549	5.39014e-06
OLB	JPM	STM	TIM	-0.001896	4.5e-05	-42.499	0	-0.00196	0.000296	-6.632	3.31169e-11
OLB	RMC	ASM	STM	0.001719	4.7e-05	36.799	1.91552e-296	0.001891	0.000355	5.325	1.00953e-07
OLB	RMC	ASM	TIM	-0.000147	3.6e-05	-4.061	4.8863e-05	-7.5e-05	0.000155	-0.483	0.629096
OLB	RMC	CMA1	CMA2	0.000302	4.6e-05	6.618	3.64091e-11	-0.000339	0.000187	-1.815	0.0695239
OLB	RMC	RMI	JPM	-0.002266	5.4e-05	-41.644	0	-0.002899	0.000404	-7.178	7.07386e-13
OLB	RMC	RMI	TWM	0.000276	4e-05	6.844	7.70119e-12	0.000619	0.000309	2.006	0.0448562
OLB	RMC	STM	TIM	-0.001867	4.3e-05	-42.925	0	-0.001966	0.000305	-6.449	1.12591e-10
OLB	RMI	ASM	STM	0.001666	5.3e-05	31.603	3.35781e-219	0.001762	0.000366	4.819	1.4428e-06
OLB	RMI	ASM	TIM	-0.000147	4.3e-05	-3.424	0.000617066	-0.000124	0.000165	-0.755	0.450249
OLB	RMI	CMA1	CMA2	0.000307	5e-05	6.198	5.71851e-10	-0.000331	0.000169	-1.964	0.0495301
OLB	RMI	CMM	CMA2	-0.000657	7.8e-05	-8.482	2.21356e-17	-0.001101	0.000747	-1.473	0.140751
OLB	RMI	CMM	CMT	0.001623	3.5e-05	46.647	0	0.001306	0.000272	4.801	1.57875e-06
OLB	RMI	STM	TIM	-0.001813	4.4e-05	-41.442	0	-0.001887	0.000306	-6.17	6.829e-10
OLB	STM	ASM	TIM	-0.00019	4.6e-05	-4.177	2.95379e-05	0.000798	0.000269	2.964	0.00303668
OLB	STM	CMA1	CMA2	-4.1e-05	2.5e-05	-1.631	0.10289	-0.000256	0.000122	-2.103	0.0354658
OLB	STM	CMA1	JPM	-6.4e-05	4.3e-05	-1.487	0.137015	0.000122	0.000195	0.626	0.531315
OLB	STM	CMA1	RMC	0.00016	3.8e-05	4.249	2.14727e-05	0.000308	0.000206	1.494	0.135176
OLB	STM	CMA1	RMI	-0.000804	3.9e-05	-20.403	1.57265e-92	-0.000759	0.000222	-3.416	0.000635482
OLB	STM	CMA1	TWM	-3.6e-05	4e-05	-0.903	0.366526	0.000331	0.000224	1.481	0.138607
OLB	STM	CMA2	JPM	-2.3e-05	4e-05	-0.567	0.570714	0.000378	0.000171	2.21	0.0271052
OLB	STM	CMA2	RMC	0.000201	3.5e-05	5.79	7.03864e-09	0.000564	0.000196	2.87	0.00410472
OLB	STM	CMA2	RMI	-0.000763	3.6e-05	-21.041	2.76486e-98	-0.000503	0.000226	-2.221	0.026351
OLB	STM	CMA2	TWM	5e-06	3.6e-05	0.137	0.891031	0.000587	0.000206	2.851	0.0043582
OLB	STM	CMM	CMA1	0.001268	3.5e-05	36.385	7.35119e-290	0.000864	0.000135	6.395	1.60547e-10
OLB	STM	CMM	CMA2	0.001227	3.2e-05	38.717	0	0.000608	0.00015	4.045	5.23231e-05
OLB	STM	CMM	CMT	0.000932	2.2e-05	41.769	0	0.000926	6.7e-05	13.817	2.01285e-43
OLB	STM	CMM	CMV	0.000955	2.8e-05	33.745	1.26576e-249	-0.000284	0.000127	-2.226	0.0260142
OLB	STM	CMM	JPM	0.001204	3.8e-05	31.755	2.70868e-221	0.000986	0.000159	6.187	6.132e-10
OLB	STM	CMM	RMC	0.001428	3.4e-05	41.705	0	0.001172	0.000177	6.626	3.44905e-11
OLB	STM	CMM	RMI	0.000464	3.4e-05	13.753	4.88607e-43	0.000105	0.000209	0.504	0.614261
OLB	STM	CMM	TWM	0.001232	3.4e-05	35.818	5.79404e-281	0.001195	0.000182	6.581	4.67295e-11
OLB	STM	CMT	CMA1	0.000336	3.5e-05	9.615	6.91094e-22	-6.2e-05	0.000155	-0.4	0.689157
OLB	STM	CMT	CMA2	0.000295	3e-05	9.716	2.57707e-22	-0.000318	0.000138	-2.299	0.0215049
OLB	STM	CMT	CMV	2.3e-05	2.6e-05	0.899	0.368653	-0.001209	0.000138	-8.751	2.1147e-18
OLB	STM	CMT	JPM	0.000272	3.7e-05	7.432	1.06968e-13	6e-05	0.00017	0.354	0.723339
OLB	STM	CMT	RMC	0.000496	3.1e-05	16.238	2.71637e-59	0.000246	0.000179	1.37	0.170687
OLB	STM	CMT	RMI	-0.000469	3.3e-05	-14.192	1.02688e-45	-0.000821	0.000225	-3.651	0.000261221
OLB	STM	CMT	TWM	0.0003	3.2e-05	9.352	8.60058e-21	0.000269	0.000185	1.459	0.144565
OLB	STM	CMV	CMA1	0.000313	3.6e-05	8.679	3.99264e-18	0.001148	0.000188	6.101	1.05407e-09
OLB	STM	CMV	CMA2	0.000272	3.2e-05	8.524	1.54136e-17	0.000892	0.000194	4.599	4.24524e-06
OLB	STM	CMV	JPM	0.000249	3.5e-05	7.077	1.47309e-12	0.00127	0.000174	7.278	3.38805e-13
OLB	STM	CMV	RMC	0.000473	2.8e-05	16.763	4.55071e-63	0.001455	0.000135	10.751	5.86226e-27
OLB	STM	CMV	RMI	-0.000492	3e-05	-16.462	6.87895e-61	0.000389	0.000197	1.972	0.0486096
OLB	STM	CMV	TWM	0.000276	2.9e-05	9.624	6.33198e-22	0.001479	0.000177	8.359	6.32521e-17
OLB	STM	JPM	TWM	2.8e-05	2.9e-05	0.941	0.346705	0.000209	7.6e-05	2.76	0.00578014
OLB	STM	RMC	JPM	-0.000224	2.6e-05	-8.534	1.41373e-17	-0.000186	9.7e-05	-1.915	0.0554925
OLB	STM	RMC	TWM	-0.000196	1.8e-05	-10.855	1.88807e-27	2.4e-05	6.8e-05	0.347	0.728591
OLB	STM	RMI	JPM	0.000741	2.9e-05	25.974	9.74229e-149	0.000881	0.000109	8.094	5.77367e-16
OLB	STM	RMI	RMC	0.000965	1.7e-05	56.003	0	0.001067	0.000102	10.477	1.10184e-25
OLB	STM	RMI	TWM	0.000768	2e-05	37.621	0	0.00109	0.0001	10.94	7.41999e-28
OLB	TIM	CMA1	CMA2	-7.6e-05	2.5e-05	-3.005	0.00265581	-0.000283	0.000117	-2.428	0.0151823
OLB	TIM	CMA1	JPM	-0.000922	3.9e-05	-23.445	1.48665e-121	-0.000652	0.000159	-4.096	4.2035e-05
OLB	TIM	CMA1	RMC	-0.000669	3.5e-05	-18.938	5.54643e-80	-0.000472	0.000154	-3.062	0.00219863
OLB	TIM	CMA1	RMI	-0.001579	3.7e-05	-42.58	0	-0.00146	0.000159	-9.201	3.54634e-20
OLB	TIM	CMA1	TWM	-0.000869	3.8e-05	-22.634	2.00561e-113	-0.000421	0.000147	-2.866	0.00415694
OLB	TIM	CMA2	JPM	-0.000845	3.7e-05	-22.837	1.96781e-115	-0.000369	0.000151	-2.449	0.0143253
OLB	TIM	CMA2	RMC	-0.000592	3.2e-05	-18.681	7.06825e-78	-0.000189	0.000151	-1.256	0.209116
OLB	TIM	CMA2	RMI	-0.001503	3.4e-05	-44.374	0	-0.001177	0.000176	-6.675	2.47232e-11
OLB	TIM	CMA2	TWM	-0.000793	3.5e-05	-22.817	3.1091e-115	-0.000138	0.00014	-0.981	0.326593
OLB	TIM	CMM	CMA1	0.00164	3.5e-05	47.338	0	0.00105	0.000116	9.045	1.49665e-19
OLB	TIM	CMM	CMA2	0.001563	3.2e-05	48.153	0	0.000767	0.000151	5.07	3.97816e-07
OLB	TIM	CMM	CMT	0.000849	2.1e-05	40.795	0	0.000767	9.5e-05	8.032	9.58964e-16
OLB	TIM	CMM	CMV	0.000797	2.6e-05	30.687	8.48619e-207	-0.000539	0.000138	-3.895	9.81987e-05
OLB	TIM	CMM	JPM	0.000718	3.3e-05	21.532	7.80899e-103	0.000398	0.000142	2.804	0.00504729
OLB	TIM	CMM	RMC	0.000971	3.1e-05	31.465	2.61739e-217	0.000577	0.000139	4.163	3.14093e-05
OLB	TIM	CMM	RMI	6e-05	3.3e-05	1.849	0.0644578	-0.00041	0.000147	-2.786	0.00533629
OLB	TIM	CMM	TWM	0.00077	3.3e-05	23.288	5.86601e-120	0.000629	0.000123	5.108	3.25587e-07
OLB	TIM	CMT	CMA1	0.000791	3.4e-05	23.185	6.45184e-119	0.000283	0.000127	2.225	0.0260812
OLB	TIM	CMT	CMA2	0.000714	3.1e-05	22.995	5.23043e-117	0	0.00014	-0.001	0.999202
OLB	TIM	CMT	CMV	-5.2e-05	2.4e-05	-2.161	0.0306953	-0.001306	0.000129	-10.125	4.27979e-24
OLB	TIM	CMT	JPM	-0.000131	3.3e-05	-3.948	7.88068e-05	-0.000369	0.000133	-2.771	0.00558844
OLB	TIM	CMT	RMC	0.000122	2.9e-05	4.259	2.05343e-05	-0.00019	0.000129	-1.466	0.142648
OLB	TIM	CMT	RMI	-0.000789	3.1e-05	-25.137	1.96057e-139	-0.001177	0.000177	-6.663	2.68294e-11
OLB	TIM	CMT	TWM	-7.9e-05	3.2e-05	-2.48	0.0131382	-0.000138	0.000129	-1.073	0.283271
OLB	TIM	CMV	CMA1	0.000842	3.3e-05	25.321	1.87573e-141	0.001589	0.000154	10.303	6.82975e-25
OLB	TIM	CMV	CMA2	0.000766	3e-05	25.778	1.56513e-146	0.001306	0.00017	7.682	1.56624e-14
OLB	TIM	CMV	JPM	-7.9e-05	3.1e-05	-2.597	0.00940419	0.000936	0.000144	6.523	6.89149e-11
OLB	TIM	CMV	RMC	0.000174	2.5e-05	7.035	1.99261e-12	0.001116	0.00011	10.162	2.93003e-24
OLB	TIM	CMV	RMI	-0.000737	2.8e-05	-26.606	5.7853e-156	0.000129	0.000168	0.769	0.441893
OLB	TIM	CMV	TWM	-2.7e-05	2.8e-05	-0.977	0.328569	0.001168	0.000139	8.398	4.54147e-17
OLB	TIM	JPM	TWM	5.2e-05	2.6e-05	1.992	0.0463711	0.000231	6.9e-05	3.336	0.000849932
OLB	TIM	RMC	JPM	-0.000253	2.4e-05	-10.339	4.6941e-25	-0.00018	8.5e-05	-2.129	0.0332543
OLB	TIM	RMC	TWM	-0.000201	1.7e-05	-11.902	1.15544e-32	5.1e-05	6.1e-05	0.847	0.396995
OLB	TIM	RMI	JPM	0.000658	2.8e-05	23.564	9.02153e-123	0.000807	0.000109	7.426	1.11931e-13
OLB	TIM	RMI	RMC	0.000911	1.8e-05	51.871	0	0.000987	0.000115	8.584	9.163e-18
OLB	TIM	RMI	TWM	0.00071	2e-05	35.428	6.32949e-275	0.001039	9.6e-05	10.834	2.37547e-27
OLB	TWM	ASM	STM	0.001754	5.5e-05	32.17	4.63936e-227	0.00172	0.00036	4.784	1.71841e-06
OLB	TWM	ASM	TIM	-0.000117	4.7e-05	-2.494	0.0126313	-0.000218	0.00016	-1.362	0.173198
OLB	TWM	CMA1	CMA2	0.000334	5e-05	6.635	3.24503e-11	-0.000503	0.00018	-2.787	0.00531985
OLB	TWM	CMM	CMA2	-0.000502	7.5e-05	-6.72	1.81725e-11	-0.000539	0.000751	-0.717	0.473374
OLB	TWM	RMI	JPM	-0.000303	6.1e-05	-4.991	6.00675e-07	0.000282	0.000444	0.635	0.525428
OLB	TWM	STM	TIM	-0.001871	4.5e-05	-41.544	0	-0.001938	0.000305	-6.356	2.07075e-10

### Sheet: Table S6
Supplementary Table 6. Sample list of Liu et al. (2019)
subspecies	symbol	ID	SRA_ID	accession
M. m. tcheliensis	RTH	C_rhe_1	M16	SRR44544026
M. m. littoralis	RHB	C_rhe_21	M53	SRR5019559
M. m. brevicaudus	RHN	C_rhe_22	M111	SRR5019558
M. m. lasiotis	RSC	C_rhe_58	M63	SRR5019367
M. m. mulatta	RYN	C_rhe_72	M46	SRR5019557
